# First genetic data for the Critically Endangered Cuban endemic Zapata Rail *Cyanolimnas cerverai*, and the taxonomic implications

**DOI:** 10.1101/2022.02.07.477705

**Authors:** Alex F. Brown, Thomas J. Shannon, J. Martin Collinson, Guy M. Kirwan, Arturo Kirkconnell, Martin Stervander

**Author notes:** Correspondence (GMK) and (MS).

## Abstract

The taxonomic affinity of the near-flightless Zapata Rail *Cyanolimnas cerverai*, a Critically Endangered and highly localized species endemic to Cuba, has long been debated. Morphological analyses have suggested that this species, which constitutes a monotypic genus, could be related either to the extinct Tahitian Cave Rails (*Nesotrochis* sp.) or to the South American rail tribe Pardirallini, i.e., the genera *Neocrex, Mustelirallus*, and *Pardirallus*. Whilst pronounced phenotypic convergence–and divergence–among rails have repeatedly proven morphology-based phylogenies unreliable, thus far no attempt to sequence DNA from the enigmatic *Cyanolimnas* has succeeded. In this study, we extracted historic DNA from a museum specimen collected in 1927 and sequenced multiple short fragments that allowed us to assemble a partial sequence of the mitochondrial cytochrome oxidase I gene. Phylogenetic analyses confirm that *Cyanolimnas* belongs in tribe Pardirallini as sister to genus *Neocrex*, from which it diverged about six million years ago. Their divergence from *Mustelirallus* was estimated at about eight million years ago. Based on morphology and our mitochondrial phylogeny, we conclude that it is unjustified to retain the monotypic genus *Cyanolimnas* and tentatively recommend that *C. cerverai* and the two *Neocrex* species are ascribed to genus *Mustelirallus*.
