## Supplementary material for "First genetic data for the Critically Endangered Cuban endemic Zapata Rail *Cyanolimnas cerverai*, and the taxonomic implications": Table S1

### Sheet: Table S1
GenBank details			Rallidae nomenclature sensu Kirchman et al. (2021)
Taxon	Accession no.		Genus	Tribe	Subfamily		Family	Superfamily
Psophia crepitans	JQ176017						Psophidae	Gruoidea
Psophia crepitans	JQ176018						Psophidae	Gruoidea
Psophia crepitans	JQ176019						Psophidae	Gruoidea
Psophia leucoptera	JN801956						Psophidae	Gruoidea
Aramus guarauna	DQ433321						Aramidae	Gruoidea
Aramus guarauna	FJ027150						Aramidae	Gruoidea
Aramus guarauna	FJ027151						Aramidae	Gruoidea
Antigone antigone	KC439320						Gruidae	Gruoidea
Antigone canadensis	AY666489						Gruidae	Gruoidea
Antigone canadensis	JQ174965						Gruidae	Gruoidea
Antigone vipio	AB843539						Gruidae	Gruoidea
Antigone vipio	KF939579						Gruidae	Gruoidea
Balearica pavonina	KF939580						Gruidae	Gruoidea
Balearica regulorum	KX012826						Gruidae	Gruoidea
Balearica regulorum	KX012827						Gruidae	Gruoidea
Grus americana	DQ433674						Gruidae	Gruoidea
Grus americana	DQ433675						Gruidae	Gruoidea
Grus americana	DQ433676						Gruidae	Gruoidea
Grus carunculatus	KX012903						Gruidae	Gruoidea
Grus carunculatus	KX012904						Gruidae	Gruoidea
Grus carunculatus	KX012905						Gruidae	Gruoidea
Grus grus	GU571424						Gruidae	Gruoidea
Grus grus	GU571425						Gruidae	Gruoidea
Grus grus	GU571916						Gruidae	Gruoidea
Grus japonensis	AB842812						Gruidae	Gruoidea
Grus japonensis	KF939577						Gruidae	Gruoidea
Grus japonensis	KJ862160						Gruidae	Gruoidea
Grus leucogeranus	KF939578						Gruidae	Gruoidea
Grus leucogeranus	KF958462						Gruidae	Gruoidea
Grus leucogeranus	KJ862169						Gruidae	Gruoidea
Grus monacha	EF515778						Gruidae	Gruoidea
Grus monacha	KJ862143						Gruidae	Gruoidea
Grus monacha	KJ862165						Gruidae	Gruoidea
Grus nigricollis	KJ862157						Gruidae	Gruoidea
Grus nigricollis	KJ862163						Gruidae	Gruoidea
Grus nigricollis	KJ862164						Gruidae	Gruoidea
Grus paradisea	KX012906						Gruidae	Gruoidea
Grus virgo	JQ174043						Gruidae	Gruoidea
Grus virgo	KC439304						Gruidae	Gruoidea
Grus virgo	KJ862166						Gruidae	Gruoidea
Heliornis fulica	JQ175018						Heliornithidae	Ralloidea
Heliornis fulica	JQ175019						Heliornithidae	Ralloidea
Sarothrura ayresi	KY075897						Sarothruridae	Ralloidea
Sarothrura rufa	MK434263						Sarothruridae	Ralloidea
Nesotrochis steganinos	MW145005						–	Ralloidea
Eurypyga helias	JQ174829						Eurypygidae	Ralloidea
Eurypyga helias	JQ174830						Eurypygidae	Ralloidea
Amaurornis akool	JQ342119		Amaurornis	Amaurornithini	Himantornithinae		Rallidae	Ralloidea
Amaurornis akool	JQ342120		Amaurornis	Amaurornithini	Himantornithinae		Rallidae	Ralloidea
Amaurornis akool	KJ192198		Amaurornis	Amaurornithini	Himantornithinae		Rallidae	Ralloidea
Amaurornis moluccana	KC614038		Amaurornis	Amaurornithini	Himantornithinae		Rallidae	Ralloidea
Amaurornis phoenicurus	AB842535		Amaurornis	Amaurornithini	Himantornithinae		Rallidae	Ralloidea
Amaurornis phoenicurus	JQ342117		Amaurornis	Amaurornithini	Himantornithinae		Rallidae	Ralloidea
Amaurornis phoenicurus	KJ874440		Amaurornis	Amaurornithini	Himantornithinae		Rallidae	Ralloidea
Gallicrex cinerea	AB843517		Gallicrex	Amaurornithini	Himantornithinae		Rallidae	Ralloidea
Gallicrex cinerea	JQ342129		Gallicrex	Amaurornithini	Himantornithinae		Rallidae	Ralloidea
Gallicrex cinerea	JQ342130		Gallicrex	Amaurornithini	Himantornithinae		Rallidae	Ralloidea
Gallicrex cinerea	KC439319		Gallicrex	Amaurornithini	Himantornithinae		Rallidae	Ralloidea
Gallicrex cinerea	KP057881		Gallicrex	Amaurornithini	Himantornithinae		Rallidae	Ralloidea
Gallicrex cinerea	NC_028408		Gallicrex	Amaurornithini	Himantornithinae		Rallidae	Ralloidea
Fulica alai	JF498857		Fulica	Fulicini	Himantornithinae		Rallidae	Ralloidea
Fulica alai	JF498858		Fulica	Fulicini	Himantornithinae		Rallidae	Ralloidea
Fulica alai	KC614059		Fulica	Fulicini	Himantornithinae		Rallidae	Ralloidea
Fulica americana	DQ433647		Fulica	Fulicini	Himantornithinae		Rallidae	Ralloidea
Fulica americana	DQ433648		Fulica	Fulicini	Himantornithinae		Rallidae	Ralloidea
Fulica americana	DQ434598		Fulica	Fulicini	Himantornithinae		Rallidae	Ralloidea
Fulica ardesiaca	FJ027586		Fulica	Fulicini	Himantornithinae		Rallidae	Ralloidea
Fulica ardesiaca	FJ027587		Fulica	Fulicini	Himantornithinae		Rallidae	Ralloidea
Fulica armillata	FJ027588		Fulica	Fulicini	Himantornithinae		Rallidae	Ralloidea
Fulica armillata	FJ027589		Fulica	Fulicini	Himantornithinae		Rallidae	Ralloidea
Fulica armillata	FJ027591		Fulica	Fulicini	Himantornithinae		Rallidae	Ralloidea
Fulica atra	JQ342125		Fulica	Fulicini	Himantornithinae		Rallidae	Ralloidea
Fulica atra	JQ342126		Fulica	Fulicini	Himantornithinae		Rallidae	Ralloidea
Fulica atra	KC439318		Fulica	Fulicini	Himantornithinae		Rallidae	Ralloidea
Fulica atra	KF644582		Fulica	Fulicini	Himantornithinae		Rallidae	Ralloidea
Fulica atra	KP313718		Fulica	Fulicini	Himantornithinae		Rallidae	Ralloidea
Fulica atra	MN122918		Fulica	Fulicini	Himantornithinae		Rallidae	Ralloidea
Fulica cornuta	FJ027592		Fulica	Fulicini	Himantornithinae		Rallidae	Ralloidea
Fulica cristata	KC614040		Fulica	Fulicini	Himantornithinae		Rallidae	Ralloidea
Fulica gigantea	FJ027593		Fulica	Fulicini	Himantornithinae		Rallidae	Ralloidea
Fulica leucoptera	JQ174878		Fulica	Fulicini	Himantornithinae		Rallidae	Ralloidea
Fulica leucoptera	JQ174879		Fulica	Fulicini	Himantornithinae		Rallidae	Ralloidea
Fulica leucoptera	KC614060		Fulica	Fulicini	Himantornithinae		Rallidae	Ralloidea
Fulica rufifrons	FJ027594		Fulica	Fulicini	Himantornithinae		Rallidae	Ralloidea
Fulica rufifrons	JQ174883		Fulica	Fulicini	Himantornithinae		Rallidae	Ralloidea
Fulica rufifrons	JQ174884		Fulica	Fulicini	Himantornithinae		Rallidae	Ralloidea
Gallinula chloropus	HQ896036		Gallinula	Fulicini	Himantornithinae		Rallidae	Ralloidea
Gallinula chloropus	JQ342115		Gallinula	Fulicini	Himantornithinae		Rallidae	Ralloidea
Gallinula chloropus	JQ342116		Gallinula	Fulicini	Himantornithinae		Rallidae	Ralloidea
Gallinula galeata sandvicensis	JF498859		Gallinula	Fulicini	Himantornithinae		Rallidae	Ralloidea
Gallinula mortierii	KC614042		Gallinula	Fulicini	Himantornithinae		Rallidae	Ralloidea
Gallinula tenebrosa	JQ174909		Gallinula	Fulicini	Himantornithinae		Rallidae	Ralloidea
Gallinula angulata	KC614041		Paragallinula	Fulicini	Himantornithinae		Rallidae	Ralloidea
Gallinula melanops	FJ027611		Porphyriops	Fulicini	Himantornithinae		Rallidae	Ralloidea
Gallinula melanops	FJ027612		Porphyriops	Fulicini	Himantornithinae		Rallidae	Ralloidea
Gallinula melanops	JQ174908		Porphyriops	Fulicini	Himantornithinae		Rallidae	Ralloidea
Porzana carolina	AY666466		Porzana	Fulicini	Himantornithinae		Rallidae	Ralloidea
Porzana carolina	DQ433993		Porzana	Fulicini	Himantornithinae		Rallidae	Ralloidea
Porzana carolina	HM033711		Porzana	Fulicini	Himantornithinae		Rallidae	Ralloidea
Porzana fluminea	KC614053		Porzana	Fulicini	Himantornithinae		Rallidae	Ralloidea
Porzana porzana	GQ482558		Porzana	Fulicini	Himantornithinae		Rallidae	Ralloidea
Porzana porzana	GU571593		Porzana	Fulicini	Himantornithinae		Rallidae	Ralloidea
Porzana porzana	HQ168036		Porzana	Fulicini	Himantornithinae		Rallidae	Ralloidea
Coturnicops exquisitus	NC_012143		Coturnicops	Laterallini	Himantornithinae		Rallidae	Ralloidea
Coturnicops noveboracensis	DQ433553		Coturnicops	Laterallini	Himantornithinae		Rallidae	Ralloidea
Laterallus exilis	JQ175223		Hapalocrex	Laterallini	Himantornithinae		Rallidae	Ralloidea
Porzana flaviventer	JQ175973		Hapalocrex	Laterallini	Himantornithinae		Rallidae	Ralloidea
Atlantisia rogersi	NC_039814		Laterallus	Laterallini	Himantornithinae		Rallidae	Ralloidea
Laterallus albigularis	JQ175220		Laterallus	Laterallini	Himantornithinae		Rallidae	Ralloidea
Laterallus albigularis	JQ175221		Laterallus	Laterallini	Himantornithinae		Rallidae	Ralloidea
Laterallus albigularis	JQ175222		Laterallus	Laterallini	Himantornithinae		Rallidae	Ralloidea
Laterallus jamaicensis	DQ432997		Laterallus	Laterallini	Himantornithinae		Rallidae	Ralloidea
Laterallus spilonota	MW067132		Laterallus	Laterallini	Himantornithinae		Rallidae	Ralloidea
Porzana spiloptera	JN801951		Laterallus	Laterallini	Himantornithinae		Rallidae	Ralloidea
Porzana spiloptera	JN801952		Laterallus	Laterallini	Himantornithinae		Rallidae	Ralloidea
Anurolimnas viridis	JQ174052		Rufirallus	Laterallini	Himantornithinae		Rallidae	Ralloidea
Anurolimnas viridis	JQ174053		Rufirallus	Laterallini	Himantornithinae		Rallidae	Ralloidea
Anurolimnas viridis	KC614049		Rufirallus	Laterallini	Himantornithinae		Rallidae	Ralloidea
Laterallus fasciatus	KC614046		Rufirallus	Laterallini	Himantornithinae		Rallidae	Ralloidea
Micropygia schomburgkii	JQ175374		Rufirallus	Laterallini	Himantornithinae		Rallidae	Ralloidea
Micropygia schomburgkii	JQ175375		Rufirallus	Laterallini	Himantornithinae		Rallidae	Ralloidea
Micropygia schomburgkii	JQ175376		Rufirallus	Laterallini	Himantornithinae		Rallidae	Ralloidea
Cyanolimnas cerverai (this study)	OL449772		Cyanolimnas	[Incertae sedis]	Rallinae		Rallidae	Ralloidea
Amaurolimnas concolor	JQ173979		Amaurolimnas	Pardirallini	Rallinae		Rallidae	Ralloidea
Amaurolimnas concolor	JQ173980		Amaurolimnas	Pardirallini	Rallinae		Rallidae	Ralloidea
Aramides axillaris	JN801494		Aramides	Pardirallini	Rallinae		Rallidae	Ralloidea
Aramides cajanea	FJ027143		Aramides	Pardirallini	Rallinae		Rallidae	Ralloidea
Aramides cajanea	JN801495		Aramides	Pardirallini	Rallinae		Rallidae	Ralloidea
Aramides cajanea	JN801496		Aramides	Pardirallini	Rallinae		Rallidae	Ralloidea
Aramides mangle	KC614037		Aramides	Pardirallini	Rallinae		Rallidae	Ralloidea
Aramides ypecaha	FJ027146		Aramides	Pardirallini	Rallinae		Rallidae	Ralloidea
Aramides ypecaha	FJ027147		Aramides	Pardirallini	Rallinae		Rallidae	Ralloidea
Aramides ypecaha	FJ027148		Aramides	Pardirallini	Rallinae		Rallidae	Ralloidea
Neocrex erythrops	KC614050		Mustelirallus	Pardirallini	Rallinae		Rallidae	Ralloidea
Porzana albicollis	JQ175972		Mustelirallus	Pardirallini	Rallinae		Rallidae	Ralloidea
Pardirallus maculatus	JQ175674		Pardirallus	Pardirallini	Rallinae		Rallidae	Ralloidea
Pardirallus nigricans	KC614054		Pardirallus	Pardirallini	Rallinae		Rallidae	Ralloidea
Pardirallus sanguinolentus	FJ027940		Pardirallus	Pardirallini	Rallinae		Rallidae	Ralloidea
Pardirallus sanguinolentus	JQ175675		Pardirallus	Pardirallini	Rallinae		Rallidae	Ralloidea
Pardirallus sanguinolentus	JQ175676		Pardirallus	Pardirallini	Rallinae		Rallidae	Ralloidea
Porphyrio melanotus	MK261857		[Porphyrio]	Porphyrionini	Himantornithinae		Rallidae	Ralloidea
Porphyrio melanotus	MK262402		[Porphyrio]	Porphyrionini	Himantornithinae		Rallidae	Ralloidea
Porphyrio melanotus	MK262657		[Porphyrio]	Porphyrionini	Himantornithinae		Rallidae	Ralloidea
Porphyrio alleni	KC614052		Porphyrio	Porphyrionini	Himantornithinae		Rallidae	Ralloidea
Porphyrio flavirostris	FJ028158		Porphyrio	Porphyrionini	Himantornithinae		Rallidae	Ralloidea
Porphyrio flavirostris	JQ175966		Porphyrio	Porphyrionini	Himantornithinae		Rallidae	Ralloidea
Porphyrio flavirostris	JQ175967		Porphyrio	Porphyrionini	Himantornithinae		Rallidae	Ralloidea
Porphyrio hochstetteri	NC_010092		Porphyrio	Porphyrionini	Himantornithinae		Rallidae	Ralloidea
Porphyrio mantelli	MK261809		Porphyrio	Porphyrionini	Himantornithinae		Rallidae	Ralloidea
Porphyrio mantelli	MK262208		Porphyrio	Porphyrionini	Himantornithinae		Rallidae	Ralloidea
Porphyrio mantelli	MK262702		Porphyrio	Porphyrionini	Himantornithinae		Rallidae	Ralloidea
Porphyrio martinica	AY666523		Porphyrio	Porphyrionini	Himantornithinae		Rallidae	Ralloidea
Porphyrio martinica	JQ175968		Porphyrio	Porphyrionini	Himantornithinae		Rallidae	Ralloidea
Porphyrio martinica	JQ175969		Porphyrio	Porphyrionini	Himantornithinae		Rallidae	Ralloidea
Porphyrio porphyrio	JQ175971		Porphyrio	Porphyrionini	Himantornithinae		Rallidae	Ralloidea
Porphyrio porphyrio	KC439332		Porphyrio	Porphyrionini	Himantornithinae		Rallidae	Ralloidea
Porphyrio porphyrio	KF701062		Porphyrio	Porphyrionini	Himantornithinae		Rallidae	Ralloidea
Canirallus oculeus	MK434261		Canirallus	Rallini	Rallinae		Rallidae	Ralloidea
Crex crex	GQ481654		Crex	Rallini	Rallinae		Rallidae	Ralloidea
Crex crex	GU571355		Crex	Rallini	Rallinae		Rallidae	Ralloidea
Crex crex	GU571845		Crex	Rallini	Rallinae		Rallidae	Ralloidea
Dryolimnas cuvieri	KC614039		Dryolimnas	Rallini	Rallinae		Rallidae	Ralloidea
Eulabeornis castaneoventris	KC614058		Eulabeornis	Rallini	Rallinae		Rallidae	Ralloidea
Eulabeornis castaneoventris	KF644583		Eulabeornis	Rallini	Rallinae		Rallidae	Ralloidea
Gallirallus australis	MK262049		Gallirallus	Rallini	Rallinae		Rallidae	Ralloidea
Gallirallus australis australis	KF425525		Gallirallus	Rallini	Rallinae		Rallidae	Ralloidea
Gallirallus australis hectori	KF701060		Gallirallus	Rallini	Rallinae		Rallidae	Ralloidea
Gallirallus okinawae	AB843522		Hypotaenidia	Rallini	Rallinae		Rallidae	Ralloidea
Gallirallus okinawae	AB843523		Hypotaenidia	Rallini	Rallinae		Rallidae	Ralloidea
Gallirallus okinawae	NC_012140		Hypotaenidia	Rallini	Rallinae		Rallidae	Ralloidea
Gallirallus owstoni	KC614043		Hypotaenidia	Rallini	Rallinae		Rallidae	Ralloidea
Gallirallus philippensis	KF701061		Hypotaenidia	Rallini	Rallinae		Rallidae	Ralloidea
Gallirallus philippensis	MK262212		Hypotaenidia	Rallini	Rallinae		Rallidae	Ralloidea
Gallirallus philippensis	MK262252		Hypotaenidia	Rallini	Rallinae		Rallidae	Ralloidea
Gallirallus sylvestris	KC614057		Hypotaenidia	Rallini	Rallinae		Rallidae	Ralloidea
Lewinia muelleri	KC614047		[Lewinia]	Rallini	Rallinae		Rallidae	Ralloidea
Lewinia muelleri	KF644584		[Lewinia]	Rallini	Rallinae		Rallidae	Ralloidea
Lewinia muelleri	NC_025502		[Lewinia]	Rallini	Rallinae		Rallidae	Ralloidea
Gallirallus striatus	JQ342121		Lewinia	Rallini	Rallinae		Rallidae	Ralloidea
Gallirallus striatus	JQ342122		Lewinia	Rallini	Rallinae		Rallidae	Ralloidea
Gallirallus striatus	MH219930		Lewinia	Rallini	Rallinae		Rallidae	Ralloidea
Lewinia mirifica	KC614045		Lewinia	Rallini	Rallinae		Rallidae	Ralloidea
Lewinia pectoralis	KC614048		Lewinia	Rallini	Rallinae		Rallidae	Ralloidea
Rallus aquaticus	GU097250		Rallus	Rallini	Rallinae		Rallidae	Ralloidea
Rallus aquaticus	JQ342124		Rallus	Rallini	Rallinae		Rallidae	Ralloidea
Rallus aquaticus	MH229988		Rallus	Rallini	Rallinae		Rallidae	Ralloidea
Rallus caerulescens	KC614055		Rallus	Rallini	Rallinae		Rallidae	Ralloidea
Rallus elegans	AY666315		Rallus	Rallini	Rallinae		Rallidae	Ralloidea
Rallus elegans	JQ176092		Rallus	Rallini	Rallinae		Rallidae	Ralloidea
Rallus limicola	DQ434041		Rallus	Rallini	Rallinae		Rallidae	Ralloidea
Rallus limicola	GU097263		Rallus	Rallini	Rallinae		Rallidae	Ralloidea
Rallus limicola	GU097264		Rallus	Rallini	Rallinae		Rallidae	Ralloidea
Rallus longirostris	DQ433164		Rallus	Rallini	Rallinae		Rallidae	Ralloidea
Rallina eurizonoides	AB843120		Rallina	Zapornini	Himantornithinae		Rallidae	Ralloidea
Rallina eurizonoides	KC354952		Rallina	Zapornini	Himantornithinae		Rallidae	Ralloidea
Rallina eurizonoides sepiaria	NC_012142		Rallina	Zapornini	Himantornithinae		Rallidae	Ralloidea
Rallina tricolor	KC614056		Rallina	Zapornini	Himantornithinae		Rallidae	Ralloidea
Amaurornis flavirostra	KC614036		Zapornia	Zapornini	Himantornithinae		Rallidae	Ralloidea
Porzana fusca	JQ342113		Zapornia	Zapornini	Himantornithinae		Rallidae	Ralloidea
Porzana fusca	JQ342114		Zapornia	Zapornini	Himantornithinae		Rallidae	Ralloidea
Porzana fusca	KY009736		Zapornia	Zapornini	Himantornithinae		Rallidae	Ralloidea
Porzana paykullii	JQ342127		Zapornia	Zapornini	Himantornithinae		Rallidae	Ralloidea
Porzana paykullii	JQ342128		Zapornia	Zapornini	Himantornithinae		Rallidae	Ralloidea
Porzana paykullii	MG200164		Zapornia	Zapornini	Himantornithinae		Rallidae	Ralloidea
Porzana pusilla	AB843715		Zapornia	Zapornini	Himantornithinae		Rallidae	Ralloidea
Porzana pusilla	AB843716		Zapornia	Zapornini	Himantornithinae		Rallidae	Ralloidea
Porzana pusilla	JQ342131		Zapornia	Zapornini	Himantornithinae		Rallidae	Ralloidea
Porzana pusilla	JQ342132		Zapornia	Zapornini	Himantornithinae		Rallidae	Ralloidea
Porzana pusilla	KY009737		Zapornia	Zapornini	Himantornithinae		Rallidae	Ralloidea
Porzana pusilla	MW043485		Zapornia	Zapornini	Himantornithinae		Rallidae	Ralloidea
Porzana tabuensis	MK261867		Zapornia	Zapornini	Himantornithinae		Rallidae	Ralloidea
Porzana tabuensis	MK262579		Zapornia	Zapornini	Himantornithinae		Rallidae	Ralloidea
Zapornia atra	MN356311		Zapornia	Zapornini	Himantornithinae		Rallidae	Ralloidea
Zapornia atra	NC_052808		Zapornia	Zapornini	Himantornithinae		Rallidae	Ralloidea
Zapornia fusca erythrothorax	LC541456		Zapornia	Zapornini	Himantornithinae		Rallidae	Ralloidea
